# The worldwide invasion history of a pest ambrosia beetle inferred using population genomics

**DOI:** 10.1101/2023.01.25.525497

**Authors:** T. Urvois, C. Perrier, A. Roques, L. Sauné, C. Courtin, H. Kajimura, J. Hulcr, A.I. Cognato, M.-A. Auger-Rozenberg, C. Kerdelhué

**Affiliations:** INRAE, URZF, 45075 Orleans, France; UMR CBGP, INRAE, CIRAD, IRD, Institut Agro, Université Montpellier, Montpellier, France; Graduate School of Bioagricultural Sciences, Nagoya University, Nagoya, Japan; School of Forest, Fisheries, and Geomatics Sciences, University of Florida, Gainesville, FL, USA; Department of Entomology and Nematology, University of Florida, Gainesville, FL, USA; Department of Entomology, Michigan State University, East Lansing, MI, USA

**Keywords:** Bioinvasion, Invasion route, *Xylosandrus crassiusculus*, Genetic clusters, COI, RAD sequencing

## Abstract

*Xylosandrus crassiusculus*, a fungus-farming wood borer native to Southeastern Asia, is the most rapidly spreading invasive ambrosia species worldwide. Previous studies focusing on its genetic structure suggested the existence of cryptic genetic variation in this species. Yet, these studies used different genetic markers, focused on different geographical areas, and did not include Europe. Our first goal was to determine the worldwide genetic structure of this species based on both mitochondrial and genomic markers. Our second goal was to study *X. crassiusculus*’ invasion history on a global level and identify the origins of the invasion in Europe. We used a COI and RAD sequencing design to characterize 188 and 206 specimens worldwide, building the most comprehensive genetic dataset for any ambrosia beetle to date. The results were largely consistent between markers. Two differentiated genetic clusters were invasive, albeit in different regions of the world. The two markers were inconsistent only for a few specimens found exclusively in Japan. Mainland USA could have acted as a source for further expansion to Canada and Argentina through stepping-stone expansion and bridgehead events. We showed that Europe was only colonized by Cluster 2 through a complex invasion history including several arrivals from multiple origins in the native area, and possibly including bridgehead from the USA. Our results also suggested that Spain was colonized directly from Italy through intracontinental dispersion. It is unclear whether the mutually exclusive allopatric distribution of the two Clusters is due to neutral effects or due to different ecological requirements.
