## Supplementary Table 1 for "The worldwide invasion history of a pest ambrosia beetle inferred using population genomics"

### Sheet: Feuil1
#
#Title	The worldwide invasion history of a pest ambrosia beetle inferred using population genomics
#Authors	T. Urvois, C. Perrier, A. Roques, L. Sauné, C. Courtin, H. Kajimura, J. Hulcr, A.I. Cognato, M.-A. Auger-Rozenberg, C. Kerdelhué
#
Range	Sender (Genbank/accession number/uffeID)	Country	State/Province/Region	Locality	Latitude	Longitude	No. in COI analysis (haplotype)	Haplotype diversity	Nucleotide diversity	Mitochondrial cluster	No. In RAD analysis (major genomic group)
South America	Genbank (KX685266.1)	Argentina	-	-	-34.416	-58.561	1 (A02)	-	-	2	-
Africa	From Storer et al. 2017	Cameroon	Fako	Limbe	4.018	9.179	-	-	-	1	-
North America	Genbank (MF637141.1)	Canada	Ontario	Point Pelee National Park	41.963	-82.521	1 (A02)	-	-	2	-
Asia	UFFE (19842)	China	Fujian	Gushan	26.077	119.379	1 (A04)	-	-	2	1 (4)
Asia	UFFE (19847)	China	Fujian	Nanan	24.954	118.351	1 (E09)	-	-	1	1 (9)
Asia	UFFE (19844)	China	Fujian	Qishan	24.802	118.554	1 (E02)	-	-	1	1 (9)
Asia	UFFE (19848, 19851)	China	Guangxi	Shiwandashan	21.908	107.909	2 (A11, E06)	1	0.1093	1, 2	3 (4,9)
Asia	UFFE (19722)	China	Hainan	Hainan	19.566	109.95	5 (E01, E09)	0.4	0.0113	1	6 (9)
Asia	Genbank (MN620075.1)	China	Hong Kong	Hong Kong	22.365	114.155	1 (E06)	-	-	1	-
Asia	UFFE (19878)	China	Hong Kong	Kadoorie Farm	22.433	114.117	1 (E06)	-	-	1	1 (9)
Asia	UFFE (19877)	China	Hong Kong	Tai Po Kau	22.423	114.183	3 (E06)	0	0	1	7 (9)
Asia	INRAE team	China	Hubei	Wuhan	30.544	114.306	4 (A11, A12)	0.5	0.0044	2	-
Asia	INRAE team	China	Jiangxi	Xiangshan	27.554	116.039	1 (E03)	-	-	1	1 (9)
Asia	Genbank (MN620076.1)	China	Shanghai	Shanghai	31.117	121.485	1 (A10)	-	-	2	-
Asia	Anthony Cognato	China	Yunnan	-	24.462	101.903	2 (D06, D07)	1	0.0018	1	5 (6)
Asia	From Storer et al. 2017	China	Yunnan	Xishuangbanna	21.982	100.701	-	-	-	1	-
Central America	Jhunior Morillo	Costa-Rica	Puntarenas	Osa Peninsula	8.558	-83.464	-	-	-	-	1 (5)
South America	UFFE (19874)	France	French Guiana	Carrefour de Gallion	4.824	-52.487	4 (D03)	0	0	1	5 (7)
Pacific Island	Genbank (KX055193.1, KX055195.1, KX055196.1)	France	French Polynesia	Mont Marau	-17.617	-149.534	3 (D02)	0	0	1	-
Pacific Island	Genbank (KX055198.1)	France	French Polynesia	Moorea Island	-17.539	-149.831	1 (D02)	-	-	1	-
Pacific Island	Genbank (KX055192.1)	France	French Polynesia	Motu Tiahura	-17.487	-149.912	1 (D02)	-	-	1	-
Pacific Island	Genbank (KX055197.1)	France	French Polynesia	Tahiti Island	-17.671	-149.409	1 (D02)	-	-	1	-
Europe	INRAE team	France	Nouvelle-Aquitaine	Bayonne	43.49	-1.481	1 (A10)	-	-	2	-
Europe	INRAE team	France	Nouvelle-Aquitaine	Saint Jean de Luz	43.388	-1.629	2 (A03)	0	0	2	2 (5)
Europe	INRAE team	France	Nouvelle-Aquitaine	Saint Maurice sur Adour	43.791	-0.469	2 (A03)	0	0	2	5 (4)
Europe	INRAE team	France	Occitanie	Gignac	43.651	3.556	1 (A10)	-	-	2	1 (5)
Europe	INRAE team	France	PACA	Cap d'Ail	43.728	7.402	5 (A10)	0	0	2	3 (5)
Europe	INRAE team	France	PACA	Cap Ferrat	43.676	7.33	1 (A10)	-	-	2	2 (5)
Europe	INRAE team	France	PACA	Menton	43.808	7.481	1 (A10)	-	-	2	1 (5)
Europe	INRAE team	France	PACA	Mont Boron	43.696	7.3	1 (A10)	-	-	2	4 (5)
Europe	Genbank (MN182983.1, MN183016.1)	France	PACA	Nice	43.696	7.268	2 (A10)	0	0	2	-
Europe	INRAE team	France	PACA	Nice Albert 1er	43.696	7.268	2 (A10)	0	0	2	2 (5)
Europe	INRAE team	France	PACA	Nice Vallée du Var	43.798	7.138	1 (A10)	-	-	2	1 (4)
Europe	INRAE team	France	PACA	Sainte-Marguerite	43.52	7.049	3 (A10)	0	0	2	3 (5)
Europe	INRAE team	France	PACA	Villa Thuret	43.564	7.125	7 (A10)	0	0	2	5 (5)
Africa	From Storer et al. 2017	Ghana	Western Region	Ankasa	5.213	-2.651	-	-	-	1	-
Central America	From Storer et al. 2017	Honduras	Atlantida	-	15.692	-87.073	-	-	-	2	-
Asia	Genbank (MN620071.1)	India	Uttarakhand	Dehra Dun	30.34	78.008	1 (D01)	-	-	1	-
Asia	UFFE (7942)	Indonesia	East Java	Bangunrejo	-5.109	105.056	2 (D02)	0	0	1	5 (7)
Asia	UFFE (7954)	Indonesia	East Java	Blawan	-7.978	114.189	2 (D02)	0	0	1	5 (7)
Europe	INRAE team	Italy	Latina	Parco Monti Aurunci	41.347	13.583	3 (A02)	0	0	2	5 (4)
Europe	INRAE team	Italy	Latina	Parco Riviera di Ulisse	41.212	13.577	2 (A02)	0	0	2	2 (4)
Europe	INRAE team	Italy	Latina	Sabaudia	41.297	13.047	3 (A02)	0	0	2	5 (3)
Asia	Hisashi Kajimura	Japan	Central Ryukyu	Amami	28.403	129.487	2 (A02, C04)	1	0.0705	2	1 (2)
Asia	From Ito & Kajimura 2009	Japan	Central Ryukyu	Amami	28.4	129.5	-	-	-	2	-
Asia	Hisashi Kajimura	Japan	Central Ryukyu	Okinawa, Naha	26.183	127.683	3 (A07, C05, C06)	1	0.0470	2	3 (2,4)
Asia	From Ito & Kajimura 2009	Japan	Central Ryukyu	Naha	26.183	127.683	-	-	-	2	-
Asia	From Storer et al. 2017	Japan	Chubu	Aichi	35.045	137.224	-	-	-	2	-
Asia	From Ito & Kajimura 2009	Japan	Chubu	Nagano, Chiisagata-gun	36.533	138.35	-	-	-	2	-
Asia	Hisashi Kajimura	Japan	Chubu	Nagano, Chiisagata-gun	36.533	138.35	2 (B06, B07)	1	0.0018	2	2 (1)
Asia	From Ito & Kajimura 2009	Japan	Chubu	Nagano, Shimominochi-gun	37	138.533	-	-	-	2	-
Asia	From Ito & Kajimura 2009	Japan	Chubu	Nagano, Shiojiri	36.15	138	-	-	-	2	-
Asia	Hisashi Kajimura	Japan	Chuugoku, San'in	Tottori	35.493	134.199	2 (A02)	0	0	2	2 (3)
Asia	From Ito & Kajimura 2009	Japan	Chuugoku, San'in	Tottori	35.4	134.2	-	-	-	2	-
Asia	Hisashi Kajimura	Japan	Chuugoku, San'yo	Hiroshima, Miyoshi	34.783	132.85	2 (A02, B02)	1	0.0705	2	2 (1,3)
Asia	From Ito & Kajimura 2009	Japan	Chuugoku, San'yo	Hiroshima, Miyoshi	34.783	132.85	-	-	-	2	-
Asia	Hisashi Kajimura	Japan	Hokkaido	Sapporo	43	141.383	2 (B03, B05)	1	0.0053	2	2 (1)
Asia	From Ito & Kajimura 2009	Japan	Hokkaido	Sapporo	43	141.383	-	-	-	2	-
Asia	From Ito & Kajimura 2009	Japan	Hokuriku	Toyama, Nakashinkawa-gun	36.6	137.333	-	-	-	2	-
Asia	From Ito & Kajimura 2009	Japan	Kanto	Saitama, Chichibu	35.917	138.833	-	-	-	2	-
Asia	From Ito & Kajimura 2009	Japan	Kanto	Chiba, Kamogawa	35.133	140.15	-	-	-	2	-
Asia	From Ito & Kajimura 2009	Japan	Kinki	Kyoto, Maizuru	35.533	135.383	-	-	-	2	-
Asia	From Ito & Kajimura 2009	Japan	Kinki	Kyoto, Nantan	35.267	135.167	-	-	-	2	-
Asia	From Ito & Kajimura 2009	Japan	Kinki, Kii Peninsula	Mie, Isshi-gun	34.6	136.35	-	-	-	2	-
Asia	From Ito & Kajimura 2009	Japan	Kinki, Kii Peninsula	Wakayama, Tanabe	33.7	135.55	-	-	-	2	-
Asia	From Ito & Kajimura 2009	Japan	Kyushu	Miyakazi, Kobayashi	32.1	130.983	-	-	-	2	-
Asia	Hisashi Kajimura	Japan	Miyazaki	Miyakazi, Kobayashi	32.06	130.59	-	-	-	-	1 (1)
Asia	Genbank (MN620077.1)	Japan	Okinawa	Okinawa	26.345	127.801	1 (D02)	-	-	1	-
Asia	Hisashi Kajimura	Japan	Shikoku	Koshi, Hata-gun	33.2	133.033	2 (B01, B02)	1	0.0035	2	3 (1)
Asia	From Ito & Kajimura 2009	Japan	Shikoku	Koshi, Hata-gun	33.2	133.033	-	-	-	2	-
Asia	From Storer et al. 2017	Japan	Southern Ryukyu	Iriomote	24.339	123.821	-	-	-	2	-
Asia	Hisashi Kajimura	Japan	Southern Ryukyu	Ishigaki	24.333	124.167	3 (C01, C02, C03)	1	0.0035	2	3 (2)
Asia	From Ito & Kajimura 2009	Japan	Southern Ryukyu	Ishigaki	24.333	124.167	-	-	-	2	-
Asia	From Ito & Kajimura 2009	Japan	Tohoku	Iwate, Iwate-gun	39.883	141.167	-	-	-	2	-
Asia	Hisashi Kajimura	Japan	Tohoku	Yamagata, Tsuruoka	38.65	139.817	3 (B04, B05)	0.667	0.0012	2	2 (1)
Asia	From Ito & Kajimura 2009	Japan	Tohoku	Yamagata, Tsuruoka	38.65	139.817	-	-	-	2	-
Asia	Hisashi Kajimura	Japan	Tokai	Shizuoka	34.983	138.467	2 (A02)	0	0	2	2 (3)
Asia	From Ito & Kajimura 2009	Japan	Tokai	Shizuoka	34.983	138.467	-	-	-	2	-
Asia	From Ito & Kajimura 2009	Japan	Tokai	Aichi, Toyota	35.2	137.567	-	-	-	2	-
Africa	Genbank (GU808709.1)	Madagascar	-	-	-	-	1 (D02)	-	-	1	-
Africa	From Storer et al. 2017	Madagascar	Vatovavy-Fitovinany	Ranomafana	-21.252	47.451	-	-	-	1	-
Oceania	Ben Boyd	New Zealand	Auckland	Auckland	-36.78	174.706	4 (A02)	0	0	2	5 (3)
Central America	Genbank (KX035196.1)	Panama	-	-	-	-	2 (D04)	0	0	1	-
Central America	Anthony Cognato	Panama	-	Barro Colorado Island	9.151	-79.847	2 (D04)	0	0	1	5 (5)
Oceania	UFFE (19876)	Papua New Guinea	Eastern Highland Province	Kugofanka	-6.492	145.664	4 (A02, D02)	0.5	0.0547	1, 2	5 (3,8)
Oceania	From Storer et al. 2017	Papua New Guinea	Madang	Madang	-5.223	145.776	-	-	-	1	-
Oceania	UFFE (19863, 19864, 19865, 19866, 19867)	Papua New Guinea	Madang	Ohu	-5.259	145.675	2 (D10)	0	0	1	5 (7)
Europe	Andreja Kavčič	Slovenia	Littoral	Podsabotin	45.989	13.609	16 (A09, A10)	0.233	0.0025	2	5 (4)
Africa	From Nel et al. 2020	South Africa	KwaZulu-Natal	-	NA	NA	-	-	-	1	-
Africa	From Nel et al. 2020	South Africa	Limpopo	Tzaneen	-23.708	30.099	3 (A06)	0	0	2	-
Africa	From Nel et al. 2020	South Africa	Northern Cape	-	NA	NA	1 (D04)	-	-	1	-
Europe	Diego Gallego	Spain	Valencia	El Tello	39.305	-0.549	12 (A02)	0	0	2	5 (3)
Europe	Diego Gallego	Spain	Valencia	Naquera	39.662	-0.434	2 (A02)	0	0	2	5 (3)
Asia	UFFE (8515, 8520)	Taiwan	Miaoli	Dayueshan	24.332	121.119	2 (E03)	0	0	1	3 (7,9)
Asia	From Storer et al. 2017	Taiwan	Taichung	Dali	24.084	120.728	-	-	-	1, 2	-
Asia	Genbank (MN620074.1)	Taiwan	Taiwan	-	24.378	121.035	1 (E10)	-	-	1	-
Asia	Genbank (GU808708.1)	Thailand	-	-	-	-	1 (D05)	-	-	1	-
Asia	From Storer et al. 2017	Thailand	Chang Mai	Doi Pui	18.807	98.916	-	-	-	1	-
North America	Genbank (BBCCA4264-12)	USA	Arkansas	Toad Suck Park	35.077	-92.545	1 (A02)	-	-	2	-
North America	Genbank (BBCCA4147-12C)	USA	Florida	Collier Seminole State Park	25.992	-81.592	1 (A06)	-	-	2	-
Pacific Island	Jared Bernard	USA	Hawaii	Manoa Valley	21.316	-157.804	4 (A01, A02, D02)	0.833	0.0738	1, 2	5 (3,7)
Pacific Island	Jared Bernard	USA	Hawaii	Moloa'a Bay	22.198	-159.334	4 (A02, A10)	0.667	0.0129	2	4 (7)
Pacific Island	Jared Bernard	USA	Hawaii	Poamoho Ridge	21.52	-158.042	3 (A05, D02)	0.667	0.0670	1, 2	2 (4,7)
Pacific Island	Anthony Cognato	USA	Hawaii	Vulcano Nat. Park	19.405	-155.225	2 (A02)	0	0	2	5 (7)
North America	Genbank (GU808710.1)	USA	Maryland	-	-	-	1 (A02)	-	-	2	-
North America	Jhunior Morillo	USA	New-York	Long Island	40.888	-73.202	2 (A02)	0	0	2	2 (3)
North America	Anthony Cognato	USA	New-York	Smithtown	40.848	-73.224	2 (A02)	0	0	2	2 (3)
North America	Genbank (GU808711.1)	USA	North Carolina	-	-	-	1 (A02)	-	-	2	-
North America	UFFE (20193)	USA	North Carolina	Cherokee	35.477	-83.32	2 (A02)	0	0	2	5 (3)
North America	Steve Frank	USA	North Carolina	Raleigh	35.814	-78.64	4 (A02, A07)	0.5	0.0071	2	3 (3,4)
Pacific Island	UFFE (17525, 17526)	USA	Samoa	Leone	-14.338	-170.781	8 (D02, D03)	0.25	0.0004	1	5 (7)
North America	UFFE (20230)	USA	Tennessee	Cosby	35.817	-83.248	2 (A02)	0	0	2	5 (3)
North America	Genbank (GMGSC323-12)	USA	Tennessee	Great Smoky Mountains Nat. Park	35.621	-83.499	1 (A02)	-	-	2	-
North America	Anthony Cognato	USA	Texas	Tomball	30.103	-95.654	2 (A02, A08)	0	0	2	5 (3,4)
Asia	Anthony Cognato	Vietnam	Cao Bang	-	22.662	106.249	2 (E07, E12)	1	0.0071	1	2 (9)
Asia	Genbank (MN620070.1)	Vietnam	Cao Bang	-	22.662	106.249	1 (E11)	-	-	1	-
Asia	Anthony Cognato	Vietnam	Dong Nai	Cát Tiên Nat. Park	11.425	107.428	2 (D09)	0	0	1	5 (8)
Asia	Genbank (MN620073.1)	Vietnam	Dong Nai	Cát Tiên National Park	11.425	107.428	1 (D08)	-	-	1	-
Asia	Anthony Cognato	Vietnam	Ninh Bình	-	20.245	105.904	1 (E15)	-	-	1	4 (9)
Asia	Genbank (MN620078.1)	Vietnam	Ninh Bình	-	20.245	105.904	1 (E08)	-	-	1	-
Asia	Anthony Cognato	Vietnam	Thừa Thiên Huế	-	16.229	107.853	2 (E09)	0	0	1	3 (9)
Asia	Genbank (MN620072.1)	Vietnam	Thừa Thiên Huế	-	16.229	107.853	1 (E09)	-	-	1	-
Asia	UFFE (14645)	Vietnam	Vĩnh Phúc	Tam Dao	21.453	105.598	15 (E04, E05, E13, E14)	0.467	0.0041	1	5 (9)
Supplementary Table 1: Summary of the localities sampled and specimens used in the COI and RAD sequencing analyses. UFFE is short for University of Florida’s Forest Entomology Laboratory and uffeID represents the sample’s unique identifier in the UFFE collection database. PACA is short for the French region Provence-Alpes-Côtes d’Azur.
