## Supplementary Table 2 for "The worldwide invasion history of a pest ambrosia beetle inferred using population genomics"

### Sheet: Sheet1
#
#Title	The worldwide invasion history of a pest ambrosia beetle inferred using population genomics
#Authors	T. Urvois, C. Perrier, A. Roques, L. Sauné, C. Courtin, H. Kajimura, J. Hulcr, A.I. Cognato, M.-A. Auger-Rozenberg, C. Kerdelhué
#
	No filter			r = 0.3		r = 0.7		r = 0.7; DP = 8
Mn parameters	Number of loci mapped on A. xylebori's genome	Number of loci	Number of variants sites	Number of loci	Number of variant sites	Number of loci	Number of variant sites	Number of variant sites
M6n4	434	284535	1080594	284535	1080594	270687	1060311	336792
M6n6	433	276914	1118482	276914	1118482	263302	1098374	366164
M6n8	432	274532	1133339	274232	1133339	261062	1113203	376805
M8n4	436	296410	1072371	296410	1073271	282293	1050052	309590
M8n6	431	288852	1109583	288852	1109583	274966	1086555	336162
M8n8	430	286818	1121867	286818	1121867	273035	1098791	344221
M10n4	438	304663	1067947	304663	1067947	290354	1042483	291396
M10n6	436	297089	1104897	297089	1104897	283025	1079663	316828
M10n8	435	295123	1116732	295123	1116732	281150	1091557	324388
Supplementary Table 2: Number of loci and number of variant sites for different parameters different r values (i.e. the minimum percentage of individuals a locus must be present in to be processed) and DP values (read depth). The number of loci mapped on A. xylebori's genome (the closest genome to Xylosandrus crassiusculus' symbiotic fungi available) is also showed.
